# The maintenance of centriole appendages and motile cilia basal body anchoring relies on TBCCD1

**DOI:** 10.1101/2023.07.26.549647

**Authors:** Bruno Carmona, Carolina Camelo, Manon Mehraz, Michel Lemullois, Mariana Lince Faria, Étienne Coyaud, H. Susana Marinho, João Gonçalves, Sofia Nolasco, Francisco Pinto, Brian Raught, Anne-Marie Tassin, France Koll, Helena Soares

## Abstract

Centrosomes are organelles consisting of two structurally and functionally distinct centrioles, with the mother centriole having complex distal (DA) and subdistal appendages (SDA). Despite their importance, how appendages are assembled and maintained remains unclear. This study investigated human TBCCD1, a centrosomal protein essential for centrosome positioning, to uncover its localization and role at centrioles. We found that TBCCD1 localizes at both proximal and distal regions of the two centrioles, forming a complex structure spanning from SDA to DA and extending inside and outside the centriole lumen. TBCCD1 depletion caused centrosome mispositioning, which was partially rescued by taxol, and the loss of microtubules (MTs) anchored to centrosomes. TBCCD1 depletion also reduced levels of SDA proteins involved in MT anchoring such as Centriolin/CEP110, Ninein, and CEP170. Additionally, TBCCD1 was essential for the correct positioning of motile cilia basal bodies and associated structures in *Paramecium*. This study reveals that TBCCD1 is an evolutionarily conserved protein essential for centriole and basal body localization and appendage assembly and maintenance. A BioID screening also linked TBCCD1 to ciliopathy-associated protein networks.
