## Supplemental Table 2 for "The maintenance of centriole appendages and motile cilia basal body anchoring relies on TBCCD1"

### Sheet: Legend
Supplementary Table S2. Gene ontology (GO) enrichment analysis for cellular component of the TBCCD1 interactome. GO enrichment was determined using Panther Geneontology resource.

### Sheet: GO Enrich Cell Comp FDR
Analysis Type:	PANTHER Overrepresentation Test (Released 20200407)
Annotation Version and Release Date:	GO Ontology database DOI: 10.5281/zenodo.3873405 Released 2020-06-01
Analyzed List:	upload_1 (Homo sapiens)
Reference List:	Homo sapiens (all genes in database)
Test Type:	FISHER
Correction:	FDR
GO cellular component complete	Homo sapiens - REFLIST (20851)	upload_1 (85)	upload_1 (expected)	upload_1 (over/under)	upload_1 (fold Enrichment)	upload_1 (raw P-value)	upload_1 (FDR)	Genes
microtubule cytoskeleton (GO:0015630)	1269	43	5.17	+	8.31	2.48e-29	4.97e-26	AKAP11; APC; ARHGEF10; AZI1; C2CD3; CCDC14; CCDC66; CCDC77; CENPJ; CEP152; CEP192; CEP350; CEP72; CEP97; CNTROB; CSPP1; DLG5; DST; DVL1; DYRK1A; FAM190B; HAUS3; INADL; KIAA0753; KIAA1009; KIF14; KIF23; LRRC49; LZTS2; MPHOSPH9; NAV1; OFD1; PCM1; PCNT; PIBF1; PLEKHA7; RACGAP1; RPGRIP1L; SDCCAG3; SSX2IP; WASH1; WDR67; WRAP73;
microtubule organizing center (GO:0005815)	786	35	3.2	+	10.92	4.05e-27	4.07e-24	AKAP11; APC; ARHGEF10; AZI1; C2CD3; CCDC14; CCDC66; CCDC77; CENPJ; CEP152; CEP192; CEP350; CEP72; CEP97; CNTROB; CSPP1; DLG5; HAUS3; INADL; KIAA0753; KIAA1009; KIF23; LZTS2; MPHOSPH9; OFD1; PCM1; PCNT; PIBF1; PLEKHA7; RPGRIP1L; SDCCAG3; SSX2IP; WASH1; WDR67; WRAP73;
centrosome (GO:0005813)	596	31	2.43	+	12.76	9.21e-26	6.17e-23	APC; ARHGEF10; AZI1; C2CD3; CCDC14; CCDC66; CCDC77; CENPJ; CEP152; CEP192; CEP350; CEP72; CEP97; CNTROB; CSPP1; HAUS3; INADL; KIAA0753; KIAA1009; KIF23; LZTS2; OFD1; PCM1; PCNT; PIBF1; PLEKHA7; RPGRIP1L; SDCCAG3; SSX2IP; WDR67; WRAP73;
cytoskeleton (GO:0005856)	2299	47	9.37	+	5.01	3.82e-23	1.92e-20	AKAP11; APC; ARHGEF10; AZI1; C2CD3; CCDC14; CCDC66; CCDC77; CENPJ; CEP152; CEP192; CEP350; CEP72; CEP97; CNTROB; CSPP1; DDX20; DLG5; DST; DVL1; DYRK1A; FAM190B; FARP2; HAUS3; INADL; KIAA0753; KIAA1009; KIF14; KIF23; LRRC49; LZTS2; MPHOSPH9; NAV1; OFD1; PCM1; PCNT; PIBF1; PLEKHA7; RACGAP1; RPGRIP1L; SDCCAG3; SIPA1L1; SSX2IP; VANGL2; WASH1; WDR67; WRAP73;
centriolar satellite (GO:0034451)	96	13	0.39	+	33.22	5.35e-16	1.79e-13	AKAP11; APC; ARHGEF10; AZI1; BCR; C2CD3; CCDC14; CCDC66; CCDC77; CENPJ; CEP152; CEP192; CEP350; CEP72; CEP97; CNTROB; CSPP1; DDX20; DLG5; DST; DVL1; DYRK1A; FAM190B; FARP2; GEMIN4; HAUS3; INADL; KIAA0753; KIAA1009; KIF14; KIF23; LRRC49; LZTS2; MPHOSPH9; NAV1; NFATC3; NFATC4; OFD1; PCM1; PCNT; PIBF1; PLEKHA7; RACGAP1; RPGRIP1L; RRP1; RRP1; SDCCAG3; SIPA1L1; SIRT1; SPATA24; SSBP1; SSX2IP; VANGL2; W…
non-membrane-bounded organelle (GO:0043228)	5011	56	20.43	+	2.74	4.61e-16	1.85e-13	AKAP11; APC; ARHGEF10; AZI1; C2CD3; CCDC14; CCDC66; CCDC77; CENPJ; CEP152; CEP192; CEP350; CEP72; CEP97; CNTROB; CSPP1; DDX20; DLG5; DST; DVL1; DYRK1A; FAM190B; FARP2; GEMIN4; HAUS3; INADL; KIAA0753; KIAA1009; KIF14; KIF23; LRRC49; LZTS2; MPHOSPH9; NAV1; NFATC3; NFATC4; OFD1; PCM1; PCNT; PIBF1; PLEKHA7; RACGAP1; RPGRIP1L; RRP1; RRP1; SDCCAG3; SIPA1L1; SIRT1; SPATA24; SSBP1; SSX2IP; VANGL2; WASH1;…
intracellular non-membrane-bounded organelle (GO:0043232)	5002	55	20.39	+	2.7	2.51e-15	7.19e-13	AKAP11; APC; ARHGEF10; AZI1; C2CD3; CCDC14; CCDC66; CCDC77; CENPJ; CEP152; CEP192; CEP350; CEP72; CEP97; CNTROB; CSPP1; DDX20; DLG5; DST; DVL1; DYRK1A; ENTR1; FAM190B; FARP2; GEMIN4; HAUS3; INADL; KIAA0753; KIAA1009; KIF14; KIF23; LRRC49; LZTS2; MPHOSPH9; NAV1; NFATC3; NFATC4; OFD1; PCM1; PCNT; PIBF1; PLEKHA7; RACGAP1; RPGRIP1L; RRP1; RRP1; SIPA1L1; SIRT1; SPATA24; SSBP1; SSX2IP; VANGL2; WASH1; W…
centriole (GO:0005814)	146	14	0.6	+	23.52	3.1e-15	7.78e-13	C2CD3; CENPJ; CEP152; CEP192; CEP350; CNTROB; KIAA0753; KIAA1009; MPHOSPH9; OFD1; PCM1; PCNT; WASH1; WRAP73;
microtubule (GO:0005874)	436	17	1.78	+	9.56	3.07e-12	6.85e-10	APC; CCDC66; CENPJ; CSPP1; DST; DVL1; DYRK1A; HAUS3; KIAA1009; KIF14; KIF23; LRRC49; LZTS2; NAV1; PCNT; RACGAP1; RPGRIP1L;
ciliary basal body (GO:0036064)	143	11	0.58	+	18.87	3.18e-11	6.39e-09	AZI1; C2CD3; CCDC66; CENPJ; DLG5; ENTR1; OFD1; PCM1; RPGRIP1L; SSX2IP; WRAP73;
cytosol (GO:0005829)	5292	50	21.57	+	2.32	8.96e-11	1.64e-08	AKAP11; ANKRD28; APC; ARHGEF10; AZI1; AZI1; BCR; C2CD3; CCDC66; CENPJ; CEP152; CEP192; CEP72; CEP97; CNTROB; DDX20; DST; DVL1; DVL1; DVL2; FAM13A; FAM13B; FARP2; GEMIN4; HAUS3; INADL; KIAA0753; KIAA1009; KIDINS220; KIF14; KIF23; LZTS2; MTMR3; NFATC3; NFATC4; OFD1; PCM1; PCNT; PLEKHA7; PPFIA1; PPFIBP1; RACGAP1; RASAL2; RPGRIP1L; RRP1; SIRT1; SPATA24; WASH1; WASHC4; WASHC5;
polymeric cytoskeletal fiber (GO:0099513)	779	17	3.18	+	5.35	1.73e-08	2.9e-06	APC; CCDC66; CENPJ; CSPP1; DST; DVL1; DYRK1A; HAUS3; KIAA1009; KIF14; KIF23; LRRC49; LZTS2; NAV1; PCNT; RACGAP1; RPGRIP1L;
cytoplasm (GO:0005737)	11664	71	47.55	+	1.49	1.22e-07	1.88e-05	AKAP11; ANKRD28; APC; ARHGEF10; AZI1; AZI1; BCR; C2CD3; CCDC14; CCDC66; CENPJ; CEP152; CEP192; CEP350; CEP72; CEP97; CNTROB; CSPP1; DDX20; DLG5; DST; DVL1; DVL1; DVL2; DYRK1A; ENTR1; FAM13A; FAM13B; FAM190B; FARP2; GEMIN4; GPRASP2; HAUS3; INADL; KIAA0753; KIAA1009; KIDINS220; KIF14; KIF23; LRRC49; LZTS2; MIA3; MPHOSPH9; MTMR3; NAV1; NFATC3; NFATC4; OFD1; PCM1; PCNT; PIBF1; PLEKHA7; PPFIA1; PPFIBP…
supramolecular fiber (GO:0099512)	1010	17	4.12	+	4.13	6.58e-07	9.44e-05	APC; CCDC66; CENPJ; CSPP1; DST; DVL1; DYRK1A; HAUS3; KIAA1009; KIF14; KIF23; LRRC49; LZTS2; NAV1; PCNT; RACGAP1; RPGRIP1L;
supramolecular polymer (GO:0099081)	1017	17	4.15	+	4.1	7.23e-07	9.68e-05	APC; CCDC66; CENPJ; CSPP1; DST; DVL1; DYRK1A; HAUS3; KIAA1009; KIF14; KIF23; LRRC49; LZTS2; NAV1; PCNT; RACGAP1; RPGRIP1L;
intracellular (GO:0005622)	14632	78	59.65	+	1.31	2.13e-06	0.000267	AKAP11; ANKRD28; APC; ARHGEF10; AZI1; AZI1; BCR; C2CD3; CCDC14; CCDC66; CCDC77; CENPJ; CEP152; CEP192; CEP350; CEP72; CEP97; CNTROB; CSPP1; DDX20; DLG5; DST; DVL1; DVL1; DVL2; DYRK1A; ENTR1; FAM13A; FAM13B; FAM190B; FARP2; GEMIN4; GPRASP2; HAUS3; INADL; KIAA0753; KIAA1009; KIDINS220; KIF14; KIF23; LRRC49; LZTS2; MED4; MIA3; MPHOSPH9; MTMR3; NAV1; NFATC3; NFATC4; OFD1; PCM1; PCNT; PIBF1; PLEKHA7; …
lateral plasma membrane (GO:0016328)	63	5	0.26	+	19.47	8.35e-06	0.000987	APC; DVL1; DVL2; VANGL1; VANGL2;
Flemming body (GO:0090543)	31	4	0.13	+	31.65	1.2e-05	0.00134	CCDC66; KIF14; KIF23; RACGAP1;
cell projection (GO:0042995)	2329	24	9.49	+	2.53	1.4e-05	0.00148	APC; AZI1; BCR; C2CD3; CCDC66; CENPJ; CEP350; DLG5; DST; DVL1; DYRK1A; ENTR1; KIAA1009; NAV1; OFD1; PCM1; PPFIA1; PTBP2; RPGRIP1L; SIPA1L1; SSX2IP; WASH1; WASHC5; WRAP73;
cilium (GO:0005929)	658	12	2.68	+	4.47	1.63e-05	0.00163	AZI1; C2CD3; CCDC66; CENPJ; DLG5; ENTR1; KIAA1009; OFD1; PCM1; RPGRIP1L; SSX2IP; WRAP73;
plasma membrane bounded cell projection (GO:0120025)	2232	23	9.1	+	2.53	2.24e-05	0.00214	APC; AZI1; BCR; C2CD3; CCDC66; CENPJ; DLG5; DST; DVL1; DYRK1A; ENTR1; KIAA1009; NAV1; OFD1; PCM1; PPFIA1; PTBP2; RPGRIP1L; SIPA1L1; SSX2IP; WASH1; WASHC5; WRAP73;
supramolecular complex (GO:0099080)	1332	17	5.43	+	3.13	2.5e-05	0.00228	APC; CCDC66; CENPJ; CSPP1; DST; DVL1; DYRK1A; HAUS3; KIAA1009; KIF14; KIF23; LRRC49; LZTS2; NAV1; PCNT; RACGAP1; RPGRIP1L;
WASH complex (GO:0071203)	16	3	0.07	+	45.99	5.97e-05	0.00522	WASH1; WASHC4; WASHC5;
intrinsic component of membrane (GO:0031224)	5936	9	24.2	-	0.37	9.6e-05	0.00804	DST; FAM171A1; KIDINS220; MIA3; PLEKHA7; PPFIA1; VANGL1; VANGL2; XPR1;
pericentriolar material (GO:0000242)	21	3	0.09	+	35.04	0.000123	0.00915	CEP152; CEP192; PCM1;
intracellular organelle (GO:0043229)	12804	69	52.2	+	1.32	0.000121	0.00938	AKAP11; ANKRD28; APC; ARHGEF10; AZI1; AZI1; C2CD3; CCDC14; CCDC66; CCDC77; CENPJ; CEP152; CEP192; CEP350; CEP72; CEP97; CNTROB; CSPP1; DDX20; DLG5; DST; DVL1; DVL2; DYRK1A; ENTR1; FAM190B; FARP2; GEMIN4; GPRASP2; HAUS3; INADL; KIAA0753; KIAA1009; KIDINS220; KIF14; KIF23; LRRC49; LZTS2; MED4; MIA3; MPHOSPH9; NAV1; NFATC3; NFATC4; OFD1; PCM1; PCNT; PIBF1; PLEKHA7; PPP2R3B; PTBP2; RACGAP1; RPGRIP1L;…
midbody (GO:0030496)	182	6	0.74	+	8.09	0.000118	0.00945	CCDC66; ENTR1; KIF14; KIF23; LZTS2; RACGAP1;
anchoring junction (GO:0070161)	831	12	3.39	+	3.54	0.000148	0.0106	APC; DLG5; DST; INADL; KIF23; PLEKHA7; PPFIA1; PPFIBP1; RPGRIP1L; RRP1; SSX2IP; VANGL2;
spindle (GO:0005819)	372	8	1.52	+	5.28	0.000156	0.0108	CEP350; CSPP1; HAUS3; KIAA1009; KIF14; KIF23; RACGAP1; WRAP73;
centralspindlin complex (GO:0097149)	3	2	0.01	+	> 100	0.000162	0.0108	KIF23; RACGAP1;
integral component of membrane (GO:0016021)	5779	9	23.56	-	0.38	0.000215	0.0139	DST; FAM171A1; KIDINS220; MIA3; PLEKHA7; PPFIA1; VANGL1; VANGL2; XPR1;
ciliary transition zone (GO:0035869)	73	4	0.3	+	13.44	0.000273	0.0172	AZI1; CCDC66; PCM1; RPGRIP1L;
