## Supplemental Table 3 for "The maintenance of centriole appendages and motile cilia basal body anchoring relies on TBCCD1"

### Sheet: Legend
Supplementary Table S3. Gene ontology (GO) enrichment analysis for Biological Process of the TBCCD1 interactome. GO enrichment was determined using Panther Geneontology resource.

### Sheet: GO Enrich BiologicalProcess FDR
Analysis Type:	PANTHER Overrepresentation Test (Released 20210224)
Annotation Version and Release Date:	GO Ontology database DOI: 10.5281/zenodo.4495804 Released 2021-02-01
Analyzed List:	upload_1 (Homo sapiens)
Reference List:	Homo sapiens (all genes in database)
Test Type:	FISHER
Correction:	FDR
GO biological process complete	Homo sapiens - REFLIST (20595)	upload_1 (85)	upload_1 (expected)	upload_1 (over/under)	upload_1 (fold Enrichment)	upload_1 (raw P-value)	upload_1 (FDR)	-log P (FDR)	Genes
microtubule cytoskeleton organization (GO:0000226)	566	26	2.34	+	11.13	4.55e-20	7.17e-16	15.1445	PCNT; LRRC49; HAUS3; PIBF1; AZI1; RACGAP1; LZTS2; KIAA0753; CNTROB; DST; NAV1; CENPJ; CEP350; CEP192; CCDC66; KIF23; SSX2IP; DVL1; WRAP73; ARHGEF10; C2CD3; PCM1; WASHC5; FAM190B; CEP152; CEP72;
organelle assembly (GO:0070925)	781	28	3.22	+	8.69	6.71e-19	5.3e-15	14.2757	PCNT; LRRC49; HAUS3; PIBF1; AZI1; VANGL2; RACGAP1; FARP2; RPGRIP1L; LZTS2; KIAA0753; KIAA1009; CNTROB; CENPJ; CEP350; CEP192; CCDC66; KIF23; SSX2IP; WRAP73; ARHGEF10; C2CD3; PCM1; WASHC5; OFD1; CEP97; CEP152; CEP72;
microtubule-based process (GO:0007017)	803	28	3.31	+	8.45	1.36e-18	7.13e-15	14.1469	PCNT; LRRC49; HAUS3; PIBF1; AZI1; RACGAP1; LZTS2; KIAA0753; CNTROB; DST; NAV1; CENPJ; CEP350; CEP192; CCDC66; KIF23; SSX2IP; DVL1; WRAP73; ARHGEF10; C2CD3; PCM1; KIF14; WASHC5; FAM190B; OFD1; CEP152; CEP72;
cytoskeleton organization (GO:0007010)	1204	31	4.97	+	6.24	5.16e-17	2.04e-13	12.6904	PCNT; LRRC49; WASH1; HAUS3; FAM171A1; PIBF1; AZI1; RACGAP1; FARP2; LZTS2; KIAA0753; CNTROB; DST; NAV1; CENPJ; CEP350; CEP192; CCDC66; KIF23; SIPA1L1; SSX2IP; DVL1; WRAP73; ARHGEF10; C2CD3; PCM1; WASHC5; FAM190B; AKAP11; CEP152; CEP72;
cellular component assembly (GO:0022607)	2438	41	10.06	+	4.07	1.83e-16	4.8e-13	12.3188	PCNT; LRRC49; HAUS3; FAM171A1; PIBF1; AZI1; VANGL2; RACGAP1; FARP2; RPGRIP1L; LZTS2; PLEKHA7; KIAA0753; DDX20; KIAA1009; CNTROB; DST; DLG5; CENPJ; CEP350; CEP192; CCDC66; GEMIN4; KIF23; ANKRD28; SSX2IP; SIRT1; DVL1; WRAP73; PTBP2; APC; ARHGEF10; C2CD3; PCM1; BCR; WASHC5; INADL; OFD1; CEP97; CEP152; CEP72;
cellular component biogenesis (GO:0044085)	2701	43	11.15	+	3.86	1.53e-16	4.82e-13	12.317	PCNT; LRRC49; HAUS3; FAM171A1; PIBF1; AZI1; VANGL2; RACGAP1; FARP2; RPGRIP1L; LZTS2; PLEKHA7; KIAA0753; DDX20; KIAA1009; CNTROB; DST; DLG5; CENPJ; CEP350; CEP192; CCDC66; GEMIN4; RRP1; KIF23; ANKRD28; SSX2IP; SIRT1; DVL1; WRAP73; PTBP2; APC; ARHGEF10; C2CD3; PCM1; RRP1; BCR; WASHC5; INADL; OFD1; CEP97; CEP152; CEP72;
ciliary basal body-plasma membrane docking (GO:0097711)	95	13	0.39	+	33.16	5.52e-16	1.24e-12	11.9066	PCNT; HAUS3; AZI1; RPGRIP1L; KIAA1009; CENPJ; CEP192; C2CD3; PCM1; OFD1; CEP97; CEP152; CEP72;
cilium assembly (GO:0060271)	378	19	1.56	+	12.18	2.1e-15	4.13e-12	11.384	PCNT; LRRC49; HAUS3; PIBF1; AZI1; VANGL2; RPGRIP1L; KIAA1009; CENPJ; CEP350; CEP192; CCDC66; SSX2IP; C2CD3; PCM1; OFD1; CEP97; CEP152; CEP72;
protein localization to microtubule cytoskeleton (GO:0072698)	38	10	0.16	+	63.76	4.59e-15	8.04e-12	11.0947	PIBF1; AZI1; KIAA0753; CEP350; CEP192; DVL1; WRAP73; C2CD3; PCM1; CCDC14;
cilium organization (GO:0044782)	402	19	1.66	+	11.45	6.09e-15	9.61e-12	11.0173	PCNT; LRRC49; HAUS3; PIBF1; AZI1; VANGL2; RPGRIP1L; KIAA1009; CENPJ; CEP350; CEP192; CCDC66; SSX2IP; C2CD3; PCM1; OFD1; CEP97; CEP152; CEP72;
protein localization to microtubule organizing center (GO:1905508)	24	9	0.1	+	90.86	7.71e-15	1.11e-11	10.9547	PIBF1; AZI1; KIAA0753; CEP350; CEP192; WRAP73; C2CD3; PCM1; CCDC14;
protein localization to cytoskeleton (GO:0044380)	42	10	0.17	+	57.69	1.1e-14	1.44e-11	10.8416	PIBF1; AZI1; KIAA0753; CEP350; CEP192; DVL1; WRAP73; C2CD3; PCM1; CCDC14;
plasma membrane bounded cell projection assembly (GO:0120031)	469	19	1.94	+	9.82	8.67e-14	1.05e-10	9.97881	PCNT; LRRC49; HAUS3; PIBF1; AZI1; VANGL2; RPGRIP1L; KIAA1009; CENPJ; CEP350; CEP192; CCDC66; SSX2IP; C2CD3; PCM1; OFD1; CEP97; CEP152; CEP72;
cellular component organization or biogenesis (GO:0071840)	5999	58	24.76	+	2.34	1.21e-13	1.36e-10	9.86646	PCNT; LRRC49; WASH1; HAUS3; FAM171A1; PIBF1; AZI1; VANGL2; RACGAP1; FARP2; RPGRIP1L; LZTS2; PLEKHA7; KIAA0753; PPFIBP1; DDX20; KIAA1009; CNTROB; DST; NAV1; DLG5; CENPJ; CEP350; PPFIA1; CEP192; CCDC66; GEMIN4; RRP1; KIF23; DVL2; ANKRD28; SIPA1L1; SSX2IP; ENTR1; SIRT1; DVL1; WRAP73; KIDINS220; PTBP2; APC; ARHGEF10; C2CD3; SSBP1; MIA3; SZT2; PCM1; RRP1; KIF14; WASHC4; BCR; WASHC5; INADL; FAM190B; OF…
cell projection assembly (GO:0030031)	485	19	2	+	9.49	1.54e-13	1.62e-10	9.79048	PCNT; LRRC49; HAUS3; PIBF1; AZI1; VANGL2; RPGRIP1L; KIAA1009; CENPJ; CEP350; CEP192; CCDC66; SSX2IP; C2CD3; PCM1; OFD1; CEP97; CEP152; CEP72;
centrosome cycle (GO:0007098)	88	11	0.36	+	30.29	2.72e-13	2.69e-10	9.57025	HAUS3; KIAA0753; CNTROB; CENPJ; CEP192; SSX2IP; ARHGEF10; C2CD3; PCM1; CEP152; CEP72;
protein localization to centrosome (GO:0071539)	23	8	0.09	+	84.28	4.25e-13	3.94e-10	9.4045	PIBF1; AZI1; KIAA0753; CEP350; CEP192; C2CD3; PCM1; CCDC14;
cellular component organization (GO:0016043)	5775	56	23.83	+	2.35	5.41e-13	4.74e-10	9.32422	PCNT; LRRC49; WASH1; HAUS3; FAM171A1; PIBF1; AZI1; VANGL2; RACGAP1; FARP2; RPGRIP1L; LZTS2; PLEKHA7; KIAA0753; PPFIBP1; DDX20; KIAA1009; CNTROB; DST; NAV1; DLG5; CENPJ; CEP350; PPFIA1; CEP192; CCDC66; GEMIN4; KIF23; DVL2; ANKRD28; SIPA1L1; SSX2IP; ENTR1; SIRT1; DVL1; WRAP73; KIDINS220; PTBP2; APC; ARHGEF10; C2CD3; SSBP1; MIA3; SZT2; PCM1; KIF14; WASHC4; BCR; WASHC5; INADL; FAM190B; OFD1; CEP97; A…
organelle localization by membrane tethering (GO:0140056)	171	13	0.71	+	18.42	6.04e-13	5.01e-10	9.30016	PCNT; HAUS3; AZI1; RPGRIP1L; KIAA1009; CENPJ; CEP192; C2CD3; PCM1; OFD1; CEP97; CEP152; CEP72;
microtubule organizing center organization (GO:0031023)	100	11	0.41	+	26.65	9.83e-13	7.75e-10	9.1107	HAUS3; KIAA0753; CNTROB; CENPJ; CEP192; SSX2IP; ARHGEF10; C2CD3; PCM1; CEP152; CEP72;
membrane docking (GO:0022406)	180	13	0.74	+	17.5	1.11e-12	8.37e-10	9.07727	PCNT; HAUS3; AZI1; RPGRIP1L; KIAA1009; CENPJ; CEP192; C2CD3; PCM1; OFD1; CEP97; CEP152; CEP72;
centrosome duplication (GO:0051298)	35	8	0.14	+	55.38	7.5e-12	5.38e-09	8.26922	KIAA0753; CNTROB; CENPJ; CEP192; ARHGEF10; C2CD3; CEP152; CEP72;
organelle organization (GO:0006996)	3574	42	14.75	+	2.85	1.49e-11	1.02e-08	7.9914	PCNT; LRRC49; WASH1; HAUS3; FAM171A1; PIBF1; AZI1; VANGL2; RACGAP1; FARP2; RPGRIP1L; LZTS2; KIAA0753; KIAA1009; CNTROB; DST; NAV1; CENPJ; CEP350; CEP192; CCDC66; KIF23; ANKRD28; SIPA1L1; SSX2IP; SIRT1; DVL1; WRAP73; ARHGEF10; C2CD3; SSBP1; MIA3; PCM1; KIF14; WASHC4; WASHC5; FAM190B; OFD1; CEP97; AKAP11; CEP152; CEP72;
centriole replication (GO:0007099)	23	7	0.09	+	73.74	2.9e-11	1.91e-08	7.71897	KIAA0753; CNTROB; CENPJ; CEP192; C2CD3; CEP152; CEP72;
cell cycle process (GO:0022402)	1070	23	4.42	+	5.21	5.07e-11	3.2e-08	7.49485	PCNT; HAUS3; PIBF1; AZI1; RACGAP1; LZTS2; KIAA0753; CNTROB; CENPJ; CEP192; KIF23; PPP2R3B; SSX2IP; WRAP73; APC; ARHGEF10; C2CD3; PCM1; KIF14; WASHC5; OFD1; CEP152; CEP72;
cell projection organization (GO:0030030)	1212	24	5	+	4.8	9.16e-11	5.56e-08	7.25493	PCNT; LRRC49; HAUS3; PIBF1; AZI1; VANGL2; RPGRIP1L; KIAA1009; CENPJ; CEP350; CEP192; CCDC66; SSX2IP; ENTR1; DVL1; WRAP73; KIDINS220; C2CD3; SZT2; PCM1; OFD1; CEP97; CEP152; CEP72;
centriole assembly (GO:0098534)	29	7	0.12	+	58.48	1.17e-10	6.82e-08	7.16622	KIAA0753; CNTROB; CENPJ; CEP192; C2CD3; CEP152; CEP72;
spindle organization (GO:0007051)	225	12	0.93	+	12.92	2.44e-10	1.38e-07	6.86012	PCNT; HAUS3; PIBF1; RACGAP1; LZTS2; CENPJ; CEP192; KIF23; WRAP73; ARHGEF10; WASHC5; CEP72;
spindle assembly (GO:0051225)	91	9	0.38	+	23.96	3.04e-10	1.66e-07	6.77989	HAUS3; PIBF1; RACGAP1; LZTS2; CEP192; KIF23; WRAP73; ARHGEF10; WASHC5;
mitotic cell cycle process (GO:1903047)	685	18	2.83	+	6.37	4.24e-10	2.23e-07	6.6517	PCNT; HAUS3; PIBF1; AZI1; RACGAP1; LZTS2; CNTROB; CENPJ; CEP192; KIF23; WRAP73; APC; ARHGEF10; PCM1; KIF14; OFD1; CEP152; CEP72;
cellular localization (GO:0051641)	3003	36	12.39	+	2.9	6.26e-10	3.19e-07	6.49621	PCNT; WASH1; HAUS3; PIBF1; AZI1; RPGRIP1L; LZTS2; KIAA0753; DDX20; KIAA1009; DST; CENPJ; CEP350; PPFIA1; CEP192; GEMIN4; DVL2; ANKRD28; SSX2IP; ENTR1; DVL1; WRAP73; C2CD3; MIA3; SZT2; PCM1; RRP1; CCDC14; KIF14; WASHC4; WASHC5; OFD1; CEP97; AKAP11; CEP152; CEP72;
cell cycle (GO:0007049)	1390	24	5.74	+	4.18	1.4e-09	6.88e-07	6.16241	PCNT; HAUS3; PIBF1; AZI1; RACGAP1; LZTS2; KIAA0753; CNTROB; CENPJ; CEP192; KIF23; PPP2R3B; SSX2IP; ENTR1; WRAP73; APC; ARHGEF10; C2CD3; PCM1; KIF14; WASHC5; OFD1; CEP152; CEP72;
plasma membrane bounded cell projection organization (GO:0120036)	1166	22	4.81	+	4.57	1.62e-09	7.76e-07	6.11014	PCNT; LRRC49; HAUS3; PIBF1; AZI1; VANGL2; RPGRIP1L; KIAA1009; CENPJ; CEP350; CEP192; CCDC66; SSX2IP; DVL1; KIDINS220; C2CD3; SZT2; PCM1; OFD1; CEP97; CEP152; CEP72;
non-motile cilium assembly (GO:1905515)	45	7	0.19	+	37.69	1.77e-09	8.23e-07	6.0846	PIBF1; AZI1; VANGL2; RPGRIP1L; CEP350; C2CD3; PCM1;
mitotic cell cycle (GO:0000278)	761	18	3.14	+	5.73	2.16e-09	9.75e-07	6.011	PCNT; HAUS3; PIBF1; AZI1; RACGAP1; LZTS2; CNTROB; CENPJ; CEP192; KIF23; WRAP73; APC; ARHGEF10; PCM1; KIF14; OFD1; CEP152; CEP72;
organelle localization (GO:0051640)	616	16	2.54	+	6.29	5.33e-09	2.34e-06	5.63078	PCNT; HAUS3; PIBF1; AZI1; RPGRIP1L; KIAA1009; CENPJ; CEP192; ANKRD28; C2CD3; PCM1; KIF14; OFD1; CEP97; CEP152; CEP72;
G2/M transition of mitotic cell cycle (GO:0000086)	140	9	0.58	+	15.58	1.06e-08	4.52e-06	5.34486	PCNT; HAUS3; AZI1; CENPJ; CEP192; PCM1; OFD1; CEP152; CEP72;
cell cycle G2/M phase transition (GO:0044839)	142	9	0.59	+	15.36	1.19e-08	4.95e-06	5.30539	PCNT; HAUS3; AZI1; CENPJ; CEP192; PCM1; OFD1; CEP152; CEP72;
regulation of G2/M transition of mitotic cell cycle (GO:0010389)	203	10	0.84	+	11.94	1.74e-08	7.02e-06	5.15366	PCNT; HAUS3; AZI1; CENPJ; CEP192; PCM1; KIF14; OFD1; CEP152; CEP72;
regulation of cell cycle process (GO:0010564)	772	17	3.19	+	5.34	1.82e-08	7.17e-06	5.14448	PCNT; HAUS3; AZI1; RACGAP1; CENPJ; CEP192; KIF23; ENTR1; SIRT1; APC; PCM1; KIF14; OFD1; CEP97; CSPP1; CEP152; CEP72;
regulation of cell cycle G2/M phase transition (GO:1902749)	219	10	0.9	+	11.06	3.45e-08	1.33e-05	4.87615	PCNT; HAUS3; AZI1; CENPJ; CEP192; PCM1; KIF14; OFD1; CEP152; CEP72;
mitotic prometaphase (GO:0000236)	167	9	0.69	+	13.06	4.51e-08	1.69e-05	4.77211	PCNT; HAUS3; AZI1; CENPJ; CEP192; PCM1; OFD1; CEP152; CEP72;
mitotic spindle assembly (GO:0090307)	47	6	0.19	+	30.93	7.93e-08	2.91e-05	4.53611	PIBF1; RACGAP1; CEP192; KIF23; WRAP73; ARHGEF10;
cell cycle phase (GO:0022403)	257	9	1.06	+	8.49	1.48e-06	0.000507	3.29499	PCNT; HAUS3; AZI1; CENPJ; CEP192; PCM1; OFD1; CEP152; CEP72;
mitotic cell cycle phase (GO:0098763)	257	9	1.06	+	8.49	1.48e-06	0.000518	3.28567	PCNT; HAUS3; AZI1; CENPJ; CEP192; PCM1; OFD1; CEP152; CEP72;
biological phase (GO:0044848)	257	9	1.06	+	8.49	1.48e-06	0.00053	3.27572	PCNT; HAUS3; AZI1; CENPJ; CEP192; PCM1; OFD1; CEP152; CEP72;
regulation of mitotic cell cycle phase transition (GO:1901990)	424	11	1.75	+	6.29	1.66e-06	0.000556	3.25493	PCNT; HAUS3; AZI1; CENPJ; CEP192; APC; PCM1; KIF14; OFD1; CEP152; CEP72;
regulation of cell cycle (GO:0051726)	1196	18	4.94	+	3.65	1.71e-06	0.000561	3.25104	PCNT; HAUS3; AZI1; RACGAP1; CENPJ; CEP192; KIF23; PPP2R3B; ENTR1; SIRT1; APC; PCM1; KIF14; OFD1; CEP97; CSPP1; CEP152; CEP72;
mitotic cell cycle phase transition (GO:0044772)	285	9	1.18	+	7.65	3.36e-06	0.00108	2.96658	PCNT; HAUS3; AZI1; CENPJ; CEP192; PCM1; OFD1; CEP152; CEP72;
regulation of cell cycle phase transition (GO:1901987)	462	11	1.91	+	5.77	3.71e-06	0.00117	2.93181	PCNT; HAUS3; AZI1; CENPJ; CEP192; APC; PCM1; KIF14; OFD1; CEP152; CEP72;
cytoskeleton-dependent cytokinesis (GO:0061640)	96	6	0.4	+	15.14	3.96e-06	0.00123	2.91009	RACGAP1; LZTS2; CNTROB; KIF23; APC; WASHC5;
cell cycle phase transition (GO:0044770)	293	9	1.21	+	7.44	4.18e-06	0.00127	2.8962	PCNT; HAUS3; AZI1; CENPJ; CEP192; PCM1; OFD1; CEP152; CEP72;
protein localization to organelle (GO:0033365)	791	14	3.26	+	4.29	4.78e-06	0.0014	2.85387	PIBF1; AZI1; KIAA0753; CEP350; CEP192; DVL1; WRAP73; C2CD3; MIA3; SZT2; PCM1; RRP1; CCDC14; AKAP11;
protein localization (GO:0008104)	2158	24	8.91	+	2.69	4.75e-06	0.00141	2.85078	WASH1; PIBF1; AZI1; VANGL2; KIAA0753; DLG5; CEP350; CEP192; DVL2; SSX2IP; ENTR1; DVL1; WRAP73; C2CD3; MIA3; SZT2; PCM1; RRP1; CCDC14; KIF14; WASHC4; WASHC5; AKAP11; CEP72;
regulation of mitotic cell cycle (GO:0007346)	588	12	2.43	+	4.94	6.08e-06	0.00174	2.75945	PCNT; HAUS3; AZI1; CENPJ; CEP192; SIRT1; APC; PCM1; KIF14; OFD1; CEP152; CEP72;
mitotic spindle organization (GO:0007052)	164	7	0.68	+	10.34	6.71e-06	0.00189	2.72354	PCNT; PIBF1; RACGAP1; CEP192; KIF23; WRAP73; ARHGEF10;
cytokinesis (GO:0000910)	108	6	0.45	+	13.46	7.54e-06	0.00209	2.67985	RACGAP1; LZTS2; CNTROB; KIF23; APC; WASHC5;
regulation of small GTPase mediated signal transduction (GO:0051056)	327	9	1.35	+	6.67	9.87e-06	0.00268	2.57187	RACGAP1; FAM13A; SIPA1L1; SSX2IP; SIPA1L2; ARHGEF10; KIF14; BCR; FAM13B;
regulation of cellular component biogenesis (GO:0044087)	967	15	3.99	+	3.76	1.01e-05	0.00269	2.57025	WASH1; FARP2; CNTROB; DLG5; CENPJ; PPFIA1; MTMR3; ENTR1; WRAP73; APC; ARHGEF10; KIF14; DYRK1A; WASHC5; CEP97;
mitotic cytokinesis (GO:0000281)	68	5	0.28	+	17.82	1.26e-05	0.0033	2.48149	RACGAP1; LZTS2; CNTROB; KIF23; APC;
regulation of cell projection organization (GO:0031344)	638	12	2.63	+	4.56	1.36e-05	0.00351	2.45469	WASH1; CNTROB; DVL2; SIPA1L1; ENTR1; DVL1; WRAP73; KIDINS220; APC; WASHC5; NFATC4; CEP97;
neural plate development (GO:0001840)	9	3	0.04	+	80.76	1.44e-05	0.00359	2.44491	DVL2; DVL1; C2CD3;
microtubule cytoskeleton organization involved in mitosis (GO:1902850)	185	7	0.76	+	9.17	1.43e-05	0.00363	2.44009	PCNT; PIBF1; RACGAP1; CEP192; KIF23; WRAP73; ARHGEF10;
localization (GO:0051179)	5807	43	23.97	+	1.79	1.61e-05	0.00398	2.40012	PCNT; WASH1; HAUS3; PIBF1; AZI1; VANGL2; RACGAP1; RPGRIP1L; LZTS2; KIAA0753; DDX20; KIAA1009; DST; NAV1; DLG5; CENPJ; CEP350; PPFIA1; CEP192; GEMIN4; KIF23; DVL2; ANKRD28; XPR1; SSX2IP; ENTR1; DVL1; WRAP73; APC; C2CD3;
planar cell polarity pathway involved in neural tube closure (GO:0090179)	11	3	0.05	+	66.08	2.36e-05	0.00573	2.24185	DVL2; DVL1; DVL1;
spindle midzone assembly (GO:0051255)	12	3	0.05	+	60.57	2.94e-05	0.00693	2.15927	RACGAP1; LZTS2; KIF23;
positive regulation of cytokinesis (GO:0032467)	39	4	0.16	+	24.85	2.9e-05	0.00694	2.15864	RACGAP1; KIF23; KIF14; CSPP1;
mitotic nuclear division (GO:0140014)	209	7	0.86	+	8.12	3.05e-05	0.00707	2.15058	PIBF1; RACGAP1; CEP192; KIF23; WRAP73; ARHGEF10; KIF14;
regulation of establishment of planar polarity involved in neural tube closure (GO:0090178)	13	3	0.05	+	55.91	3.61e-05	0.00825	2.08355	DVL2; DVL1; DVL1;
macromolecule localization (GO:0033036)	2550	25	10.52	+	2.38	3.73e-05	0.00841	2.0752	WASH1; PIBF1; AZI1; VANGL2; KIAA0753; DLG5; CEP350; PPFIA1; CEP192; DVL2; SSX2IP; ENTR1; DVL1; WRAP73; C2CD3; MIA3; SZT2; PCM1; RRP1; CCDC14; KIF14; WASHC4; WASHC5; AKAP11; CEP72;
cell division (GO:0051301)	492	10	2.03	+	4.92	3.98e-05	0.00885	2.05306	HAUS3; RACGAP1; LZTS2; CNTROB; CENPJ; KIF23; ENTR1; APC; KIF14; WASHC5;
epithelial tube morphogenesis (GO:0060562)	302	8	1.25	+	6.42	4.12e-05	0.00903	2.04431	VANGL2; LZTS2; DLG5; DVL2; DVL1; C2CD3; DVL1; NFATC4;
regulation of cytokinesis (GO:0032465)	89	5	0.37	+	13.61	4.29e-05	0.00927	2.03292	RACGAP1; KIF23; ENTR1; KIF14; CSPP1;
neural tube development (GO:0021915)	155	6	0.64	+	9.38	5.34e-05	0.0114	1.9431	VANGL2; RPGRIP1L; DVL2; DVL1; C2CD3; DVL1;
regulation of plasma membrane bounded cell projection organization (GO:0120035)	621	11	2.56	+	4.29	5.46e-05	0.0115	1.9393	WASH1; CNTROB; SIPA1L1; ENTR1; DVL1; WRAP73; KIDINS220; APC; WASHC5; NFATC4; CEP97;
positive regulation of GTPase activity (GO:0043547)	413	9	1.7	+	5.28	5.9e-05	0.0122	1.91364	RACGAP1; FAM13A; DVL2; SIPA1L1; SIPA1L2; RASAL2; ARHGEF10; BCR; FAM13B;
Wnt signaling pathway, planar cell polarity pathway (GO:0060071)	97	5	0.4	+	12.49	6.34e-05	0.013	1.88606	VANGL1; VANGL2; DVL2; DVL1; DVL1;
regulation of catalytic activity (GO:0050790)	2516	24	10.38	+	2.31	7.46e-05	0.0151	1.82102	WASH1; AZI1; PIBF1; RACGAP1; FAM13A; FARP2; CEP192; DVL2; SIPA1L1; PPP2R3B; SIRT1; DVL1; SIPA1L2; KIDINS220; RASAL2; APC; ARHGEF10; SSBP1; SZT2; RRP1; KIF14; BCR; AKAP11; FAM13B;
morphogenesis of an epithelium (GO:0002009)	430	9	1.77	+	5.07	7.98e-05	0.0159	1.7986	VANGL2; RPGRIP1L; LZTS2; DLG5; DVL2; DVL1; C2CD3; DVL1; NFATC4;
nuclear division (GO:0000280)	340	8	1.4	+	5.7	9.26e-05	0.0182	1.73993	PIBF1; RACGAP1; CEP192; KIF23; WRAP73; ARHGEF10; KIF14; WASHC5;
regulation of cellular component organization (GO:0051128)	2360	23	9.74	+	2.36	9.47e-05	0.0185	1.73283	WASH1; AZI1; FARP2; CNTROB; DLG5; CENPJ; PPFIA1; DVL2; SIPA1L1; MTMR3; ENTR1; SIRT1; DVL1; WRAP73; KIDINS220; APC; ARHGEF10; SSBP1; KIF14; DYRK1A; WASHC5; NFATC4; CEP97;
centriole elongation (GO:0061511)	2	2	0.01	+	> 100	9.96e-05	0.0185	1.73283	CENPJ; C2CD3;
negative regulation of prostaglandin biosynthetic process (GO:0031393)	2	2	0.01	+	> 100	9.96e-05	0.0187	1.72816	PIBF1; SIRT1;
neural plate elongation (GO:0014022)	2	2	0.01	+	> 100	9.96e-05	0.0189	1.72354	DVL2; DVL1;
convergent extension involved in neural plate elongation (GO:0022007)	2	2	0.01	+	> 100	9.96e-05	0.0192	1.7167	DVL2; DVL1;
microtubule bundle formation (GO:0001578)	109	5	0.45	+	11.11	0.000108	0.0197	1.70553	LRRC49; AZI1; NAV1; CCDC66; FAM190B;
positive regulation of cell projection organization (GO:0031346)	350	8	1.44	+	5.54	0.000113	0.0202	1.69465	WASH1; DVL2; ENTR1; DVL1; WRAP73; KIDINS220; APC; WASHC5;
cellular protein localization (GO:0034613)	1639	18	6.76	+	2.66	0.000114	0.0202	1.69465	PIBF1; AZI1; KIAA0753; CEP350; CEP192; DVL2; SSX2IP; DVL1; WRAP73; C2CD3; MIA3; SZT2; PCM1; RRP1; CCDC14; WASHC5; AKAP11; CEP72;
microtubule-based movement (GO:0007018)	350	8	1.44	+	5.54	0.000113	0.0204	1.69037	AZI1; RACGAP1; DST; KIF23; SSX2IP; PCM1; KIF14; OFD1;
cellular macromolecule localization (GO:0070727)	1645	18	6.79	+	2.65	0.000119	0.0209	1.67985	PIBF1; AZI1; KIAA0753; CEP350; CEP192; DVL2; SSX2IP; DVL1; WRAP73; C2CD3; MIA3; SZT2; PCM1; RRP1; CCDC14; WASHC5; AKAP11; CEP72;
regulation of cellular protein localization (GO:1903827)	564	10	2.33	+	4.3	0.000121	0.021	1.67778	PCNT; AZI1; LZTS2; PPFIA1; CCDC66; ENTR1; DVL1; APC; PCM1; CEP72;
beta-catenin destruction complex disassembly (GO:1904886)	21	3	0.09	+	34.61	0.000127	0.0218	1.66154	DVL2; DVL1; APC;
regulation of establishment of planar polarity (GO:0090175)	114	5	0.47	+	10.63	0.000132	0.0221	1.65561	VANGL1; VANGL2; DVL2; DVL1; DVL1;
regulation of cilium assembly (GO:1902017)	59	4	0.24	+	16.43	0.000132	0.0223	1.6517	CNTROB; ENTR1; WRAP73; CEP97;
regulation of plasma membrane bounded cell projection assembly (GO:0120032)	185	6	0.76	+	7.86	0.000137	0.0227	1.64397	WASH1; CNTROB; ENTR1; WRAP73; APC; CEP97;
regulation of cell projection assembly (GO:0060491)	187	6	0.77	+	7.77	0.000145	0.0238	1.62342	WASH1; CNTROB; ENTR1; WRAP73; APC; CEP97;
organelle fission (GO:0048285)	370	8	1.53	+	5.24	0.000163	0.0263	1.58004	PIBF1; RACGAP1; CEP192; KIF23; WRAP73; ARHGEF10; KIF14; WASHC5;
regulation of organelle assembly (GO:1902115)	191	6	0.79	+	7.61	0.000162	0.0264	1.5784	CNTROB; CENPJ; MTMR3; ENTR1; WRAP73; CEP97;
cytoplasmic microtubule organization (GO:0031122)	63	4	0.26	+	15.38	0.000167	0.0266	1.57512	DST; CENPJ; DVL1; PCM1;
mitotic sister chromatid segregation (GO:0000070)	121	5	0.5	+	10.01	0.000172	0.0272	1.56543	PIBF1; RACGAP1; KIF23; WRAP73; KIF14;
regulation of GTPase activity (GO:0043087)	490	9	2.02	+	4.45	0.000209	0.0327	1.48545	RACGAP1; FAM13A; DVL2; SIPA1L1; SIPA1L2; RASAL2; ARHGEF10; BCR; FAM13B;
cell junction organization (GO:0034330)	501	9	2.07	+	4.35	0.000246	0.038	1.42022	PLEKHA7; PPFIBP1; DST; DLG5; PPFIA1; DVL1; APC; BCR; INADL;
non-canonical Wnt signaling pathway (GO:0035567)	135	5	0.56	+	8.97	0.000281	0.0431	1.36552	VANGL1; VANGL2; DVL2; DVL1; DVL1;
