## Supplemental Table 4 for "The maintenance of centriole appendages and motile cilia basal body anchoring relies on TBCCD1"

### Sheet: Legend
Supplementary Table S4. KEGG Mapper Analysis and KEGG pathway enrichment for TBCCD1 interactome

### Sheet: KEGG Mapper Disease
KEGG Mapper Disease
· H00017 Esophageal cancer (1)
hsa:324 APC; APC regulator of WNT signaling pathway
· H00018 Gastric cancer (1)
hsa:324 APC; APC regulator of WNT signaling pathway
· H00044 Cancer of the anal canal (1)
hsa:324 APC; APC regulator of WNT signaling pathway
· H00047 Gallbladder cancer (1)
hsa:324 APC; APC regulator of WNT signaling pathway
· H00261 Meckel syndrome (2)
hsa:23322 RPGRIP1L; RPGRIP1 like
hsa:9928 KIF14; kinesin family member 14
· H00262 Spina bifida (1)
hsa:81839 VANGL1; VANGL planar cell polarity protein 1
· H00265 Hereditary sensory and autonomic neuropathy (1)
hsa:667 DST; dystonin
· H00266 Hereditary spastic paraplegia (1) [path:hsa04144]
hsa:9897 WASHC5; WASH complex subunit 5
· H00269 Primary microcephaly (3)
hsa:55835 CENPJ; centromere protein J
hsa:22995 CEP152; centrosomal protein 152
hsa:9928 KIF14; kinesin family member 14
· H00454 Oral-facial-digital syndrome (2)
hsa:8481 OFD1; OFD1 centriole and centriolar satellite protein
hsa:26005 C2CD3; C2 domain containing 3 centriole elongation regulator
· H00485 Robinow syndrome (1) [path:hsa04310]
hsa:1855 DVL1; dishevelled segment polarity protein 1
· H00527 Retinitis pigmentosa (1)
hsa:8481 OFD1; OFD1 centriole and centriolar satellite protein
· H00530 Joubert syndrome (4)
hsa:23322 RPGRIP1L; RPGRIP1 like
hsa:8481 OFD1; OFD1 centriole and centriolar satellite protein
hsa:79848 CSPP1; centrosome and spindle pole associated protein 1
hsa:10464 PIBF1; progesterone immunomodulatory binding factor 1
· H00606 Early infantile epileptic encephalopathy (1)
hsa:23334 SZT2; SZT2 subunit of KICSTOR complex
· H00768 Autosomal recessive mental retardation (1)
hsa:23325 WASHC4; WASH complex subunit 4
· H00773 Autosomal dominant mental retardation (1)
hsa:1859 DYRK1A; dual specificity tyrosine phosphorylation regulated kinase 1A
· H00979 Caudal regression syndrome and Sirenomelia (1) [path:hsa04310]
hsa:81839 VANGL1; VANGL planar cell polarity protein 1
· H00991 Microcephalic osteodysplastic primordial dwarfism, type II (MOPD II) (1)
hsa:5116 PCNT; pericentrin
· H00992 Seckel syndrome (2)
hsa:55835 CENPJ; centromere protein J
hsa:22995 CEP152; centrosomal protein 152
· H01001 COACH syndrome (1)
hsa:23322 RPGRIP1L; RPGRIP1 like
· H01020 Optic atrophy (1)
hsa:6742 SSBP1; single stranded DNA binding protein 1
· H01025 Familial adenomatous polyposis (1) [path:hsa04310 hsa04810 hsa05200 hsa05210]
hsa:324 APC; APC regulator of WNT signaling pathway
· H01215 Simpson-Golabi-Behmel syndrome (1)
hsa:8481 OFD1; OFD1 centriole and centriolar satellite protein
· H01431 Cushing syndrome (1) [path:hsa04934]
hsa:324 APC; APC regulator of WNT signaling pathway
· H01513 Retinoblastoma (1)
hsa:9928 KIF14; kinesin family member 14
· H01552 Down syndrome (1)
hsa:1859 DYRK1A; dual specificity tyrosine phosphorylation regulated kinase 1A
· H01568 3C syndrome (1)
hsa:9897 WASHC5; WASH complex subunit 5
· H01574 Familial idiopathic basal ganglia calcification (1)
hsa:9213 XPR1; xenotropic and polytropic retrovirus receptor 1
· H01667 Medulloblastoma (1) [path:hsa04310]
hsa:324 APC; APC regulator of WNT signaling pathway
· H02049 Bilateral macronodular adrenal hyperplasia (1) [path:hsa04934]
hsa:324 APC; APC regulator of WNT signaling pathway
· H02302 Hepatoblastoma (1) [path:hsa04310]
hsa:324 APC; APC regulator of WNT signaling pathway
· H02461 Neurodevelopmental disorder with microcephaly (1)
hsa:50628 GEMIN4; gem nuclear organelle associated protein 4

### Sheet: KEGG Mapper Network
KEGG Mapper Network
· 06215 WNT signaling (3)
hsa:1855 DVL1; dishevelled segment polarity protein 1
hsa:DVL2 DVL2; dishevelled segment polarity protein 2
hsa:324 APC; APC regulator of WNT signaling pathway
· 06220 Calcium signaling (2)
hsa:NFATC3 NFATC3; nuclear factor of activated T cells 3
hsa:NFATC4 NFATC4; nuclear factor of activated T cells 4
· 06260 Colorectal cancer (3)
hsa:1855 DVL1; dishevelled segment polarity protein 1
hsa:DVL2 DVL2; dishevelled segment polarity protein 2
hsa:324 APC; APC regulator of WNT signaling pathway
· 06261 Gastric cancer (3)
hsa:1855 DVL1; dishevelled segment polarity protein 1
hsa:DVL2 DVL2; dishevelled segment polarity protein 2
hsa:324 APC; APC regulator of WNT signaling pathway
· 06263 Hepatocellular carcinoma (3)
hsa:1855 DVL1; dishevelled segment polarity protein 1
hsa:DVL2 DVL2; dishevelled segment polarity protein 2
hsa:324 APC; APC regulator of WNT signaling pathway
· 06270 Breast cancer (3)
hsa:1855 DVL1; dishevelled segment polarity protein 1
hsa:DVL2 DVL2; dishevelled segment polarity protein 2
hsa:324 APC; APC regulator of WNT signaling pathway
· 06271 Endometrial cancer (3)
hsa:1855 DVL1; dishevelled segment polarity protein 1
hsa:DVL2 DVL2; dishevelled segment polarity protein 2
hsa:324 APC; APC regulator of WNT signaling pathway
· 06274 Thyroid cancer (3)
hsa:1855 DVL1; dishevelled segment polarity protein 1
hsa:DVL2 DVL2; dishevelled segment polarity protein 2
hsa:324 APC; APC regulator of WNT signaling pathway
· 06114 PI3K signaling (viruses) (1)
hsa:PPP2R3B PPP2R3B; protein phosphatase 2 regulatory subunit B''beta
· 06115 WNT signaling (viruses and bacteria) (3)
hsa:1855 DVL1; dishevelled segment polarity protein 1
hsa:DVL2 DVL2; dishevelled segment polarity protein 2
hsa:324 APC; APC regulator of WNT signaling pathway
· 06120 Calcium signaling (viruses and bacteria) (2)
hsa:NFATC3 NFATC3; nuclear factor of activated T cells 3
hsa:NFATC4 NFATC4; nuclear factor of activated T cells 4
· 06124 Chemokine signaling (viruses) (2)
hsa:NFATC3 NFATC3; nuclear factor of activated T cells 3
hsa:NFATC4 NFATC4; nuclear factor of activated T cells 4
· 06150 Cytokine-cytokine receptor interaction (viruses) (2)
hsa:NFATC3 NFATC3; nuclear factor of activated T cells 3
hsa:NFATC4 NFATC4; nuclear factor of activated T cells 4
· 06160 Human T-cell leukemia virus 1 (HTLV-1) (2)
hsa:NFATC3 NFATC3; nuclear factor of activated T cells 3
hsa:NFATC4 NFATC4; nuclear factor of activated T cells 4
· 06161 Human immunodeficiency virus type 1 (HIV-1) (2)
hsa:NFATC3 NFATC3; nuclear factor of activated T cells 3
hsa:NFATC4 NFATC4; nuclear factor of activated T cells 4
· 06167 Human cytomegalovirus (HCMV) (2)
hsa:NFATC3 NFATC3; nuclear factor of activated T cells 3
hsa:NFATC4 NFATC4; nuclear factor of activated T cells 4
· 06164 Kaposi sarcoma-associated herpesvirus (KSHV) (5)
hsa:1855 DVL1; dishevelled segment polarity protein 1
hsa:DVL2 DVL2; dishevelled segment polarity protein 2
hsa:324 APC; APC regulator of WNT signaling pathway
hsa:NFATC3 NFATC3; nuclear factor of activated T cells 3
hsa:NFATC4 NFATC4; nuclear factor of activated T cells 4
· 06165 Epstein-Barr virus (EBV) (2)
hsa:NFATC3 NFATC3; nuclear factor of activated T cells 3
hsa:NFATC4 NFATC4; nuclear factor of activated T cells 4
· 06166 Human papillomavirus (HPV) (1)
hsa:PPP2R3B PPP2R3B; protein phosphatase 2 regulatory subunit B''beta

### Sheet: KEGG Mapper Pathway
KEGG Mapper Pathway
· hsa04310 Wnt signaling pathway - Homo sapiens (human) (7)
hsa:324 APC; APC regulator of WNT signaling pathway
hsa:1855 DVL1; dishevelled segment polarity protein 1
hsa:1856 DVL2; dishevelled segment polarity protein 2
hsa:4775 NFATC3; nuclear factor of activated T cells 3
hsa:4776 NFATC4; nuclear factor of activated T cells 4
hsa:81839 VANGL1; VANGL planar cell polarity protein 1
hsa:57216 VANGL2; VANGL planar cell polarity protein 2
· hsa04390 Hippo signaling pathway - Homo sapiens (human) (4)
hsa:324 APC; APC regulator of WNT signaling pathway
hsa:9231 DLG5; discs large MAGUK scaffold protein 5
hsa:1855 DVL1; dishevelled segment polarity protein 1
hsa:1856 DVL2; dishevelled segment polarity protein 2
· hsa05200 Pathways in cancer - Homo sapiens (human) (4)
hsa:324 APC; APC regulator of WNT signaling pathway
hsa:613 BCR; BCR activator of RhoGEF and GTPase
hsa:1855 DVL1; dishevelled segment polarity protein 1
hsa:1856 DVL2; dishevelled segment polarity protein 2
· hsa05165 Human papillomavirus infection - Homo sapiens (human) (4)
hsa:324 APC; APC regulator of WNT signaling pathway
hsa:1855 DVL1; dishevelled segment polarity protein 1
hsa:1856 DVL2; dishevelled segment polarity protein 2
hsa:28227 PPP2R3B; protein phosphatase 2 regulatory subunit B''beta
· hsa05022 Pathways of neurodegeneration - multiple diseases - Homo sapiens (human) (3)
hsa:324 APC; APC regulator of WNT signaling pathway
hsa:1855 DVL1; dishevelled segment polarity protein 1
hsa:1856 DVL2; dishevelled segment polarity protein 2
· hsa04934 Cushing syndrome - Homo sapiens (human) (3)
hsa:324 APC; APC regulator of WNT signaling pathway
hsa:1855 DVL1; dishevelled segment polarity protein 1
hsa:1856 DVL2; dishevelled segment polarity protein 2
· hsa04550 Signaling pathways regulating pluripotency of stem cells - Homo sapiens (human) (3)
hsa:324 APC; APC regulator of WNT signaling pathway
hsa:1855 DVL1; dishevelled segment polarity protein 1
hsa:1856 DVL2; dishevelled segment polarity protein 2
· hsa05217 Basal cell carcinoma - Homo sapiens (human) (3)
hsa:324 APC; APC regulator of WNT signaling pathway
hsa:1855 DVL1; dishevelled segment polarity protein 1
hsa:1856 DVL2; dishevelled segment polarity protein 2
· hsa05206 MicroRNAs in cancer - Homo sapiens (human) (3)
hsa:324 APC; APC regulator of WNT signaling pathway
hsa:9493 KIF23; kinesin family member 23
hsa:23411 SIRT1; sirtuin 1
· hsa05225 Hepatocellular carcinoma - Homo sapiens (human) (3)
hsa:324 APC; APC regulator of WNT signaling pathway
hsa:1855 DVL1; dishevelled segment polarity protein 1
hsa:1856 DVL2; dishevelled segment polarity protein 2
· hsa05224 Breast cancer - Homo sapiens (human) (3)
hsa:324 APC; APC regulator of WNT signaling pathway
hsa:1855 DVL1; dishevelled segment polarity protein 1
hsa:1856 DVL2; dishevelled segment polarity protein 2
· hsa04015 Rap1 signaling pathway - Homo sapiens (human) (3)
hsa:9855 FARP2; FERM, ARH/RhoGEF and pleckstrin domain protein 2
hsa:26037 SIPA1L1; signal induced proliferation associated 1 like 1
hsa:57568 SIPA1L2; signal induced proliferation associated 1 like 2
· hsa05226 Gastric cancer - Homo sapiens (human) (3)
hsa:324 APC; APC regulator of WNT signaling pathway
hsa:1855 DVL1; dishevelled segment polarity protein 1
hsa:1856 DVL2; dishevelled segment polarity protein 2
· hsa05010 Alzheimer disease - Homo sapiens (human) (3)
hsa:324 APC; APC regulator of WNT signaling pathway
hsa:1855 DVL1; dishevelled segment polarity protein 1
hsa:1856 DVL2; dishevelled segment polarity protein 2
· hsa04218 Cellular senescence - Homo sapiens (human) (3)
hsa:4775 NFATC3; nuclear factor of activated T cells 3
hsa:4776 NFATC4; nuclear factor of activated T cells 4
hsa:23411 SIRT1; sirtuin 1
· hsa05170 Human immunodeficiency virus 1 infection - Homo sapiens (human) (2)
hsa:4775 NFATC3; nuclear factor of activated T cells 3
hsa:4776 NFATC4; nuclear factor of activated T cells 4
· hsa04152 AMPK signaling pathway - Homo sapiens (human) (2)
hsa:28227 PPP2R3B; protein phosphatase 2 regulatory subunit B''beta
hsa:23411 SIRT1; sirtuin 1
· hsa04150 mTOR signaling pathway - Homo sapiens (human) (2)
hsa:1855 DVL1; dishevelled segment polarity protein 1
hsa:1856 DVL2; dishevelled segment polarity protein 2
· hsa05161 Hepatitis B - Homo sapiens (human) (2)
hsa:4775 NFATC3; nuclear factor of activated T cells 3
hsa:4776 NFATC4; nuclear factor of activated T cells 4
· hsa04520 Adherens junction - Homo sapiens (human) (2)
hsa:9855 FARP2; FERM, ARH/RhoGEF and pleckstrin domain protein 2
hsa:117178 SSX2IP; SSX family member 2 interacting protein
· hsa04330 Notch signaling pathway - Homo sapiens (human) (2)
hsa:1855 DVL1; dishevelled segment polarity protein 1
hsa:1856 DVL2; dishevelled segment polarity protein 2
· hsa05163 Human cytomegalovirus infection - Homo sapiens (human) (2)
hsa:4775 NFATC3; nuclear factor of activated T cells 3
hsa:4776 NFATC4; nuclear factor of activated T cells 4
· hsa04625 C-type lectin receptor signaling pathway - Homo sapiens (human) (2)
hsa:4775 NFATC3; nuclear factor of activated T cells 3
hsa:4776 NFATC4; nuclear factor of activated T cells 4
· hsa01100 Metabolic pathways - Homo sapiens (human) (2)
hsa:8897 MTMR3; myotubularin related protein 3
hsa:23411 SIRT1; sirtuin 1
· hsa05166 Human T-cell leukemia virus 1 infection - Homo sapiens (human) (2)
hsa:4775 NFATC3; nuclear factor of activated T cells 3
hsa:4776 NFATC4; nuclear factor of activated T cells 4
· hsa04144 Endocytosis - Homo sapiens (human) (2)
hsa:23325 WASHC4; WASH complex subunit 4
hsa:9897 WASHC5; WASH complex subunit 5
· hsa04360 Axon guidance - Homo sapiens (human) (2)
hsa:4775 NFATC3; nuclear factor of activated T cells 3
hsa:4776 NFATC4; nuclear factor of activated T cells 4
· hsa03013 RNA transport - Homo sapiens (human) (2)
hsa:11218 DDX20; DEAD-box helicase 20
hsa:50628 GEMIN4; gem nuclear organelle associated protein 4
· hsa04916 Melanogenesis - Homo sapiens (human) (2)
hsa:1855 DVL1; dishevelled segment polarity protein 1
hsa:1856 DVL2; dishevelled segment polarity protein 2
· hsa05167 Kaposi sarcoma-associated herpesvirus infection - Homo sapiens (human) (2)
hsa:4775 NFATC3; nuclear factor of activated T cells 3
hsa:4776 NFATC4; nuclear factor of activated T cells 4
· hsa04022 cGMP-PKG signaling pathway - Homo sapiens (human) (2)
hsa:4775 NFATC3; nuclear factor of activated T cells 3
hsa:4776 NFATC4; nuclear factor of activated T cells 4
· hsa04921 Oxytocin signaling pathway - Homo sapiens (human) (2)
hsa:4775 NFATC3; nuclear factor of activated T cells 3
hsa:4776 NFATC4; nuclear factor of activated T cells 4
· hsa04010 MAPK signaling pathway - Homo sapiens (human) (1)
hsa:4775 NFATC3; nuclear factor of activated T cells 3
· hsa04722 Neurotrophin signaling pathway - Homo sapiens (human) (1)
hsa:57498 KIDINS220; kinase D interacting substrate 220
· hsa05235 PD-L1 expression and PD-1 checkpoint pathway in cancer - Homo sapiens (human) (1)
hsa:4775 NFATC3; nuclear factor of activated T cells 3
· hsa04071 Sphingolipid signaling pathway - Homo sapiens (human) (1)
hsa:28227 PPP2R3B; protein phosphatase 2 regulatory subunit B''beta
· hsa04659 Th17 cell differentiation - Homo sapiens (human) (1)
hsa:4775 NFATC3; nuclear factor of activated T cells 3
· hsa03440 Homologous recombination - Homo sapiens (human) (1)
hsa:6742 SSBP1; single stranded DNA binding protein 1
· hsa04068 FoxO signaling pathway - Homo sapiens (human) (1)
hsa:23411 SIRT1; sirtuin 1
· hsa03430 Mismatch repair - Homo sapiens (human) (1)
hsa:6742 SSBP1; single stranded DNA binding protein 1
· hsa05213 Endometrial cancer - Homo sapiens (human) (1)
hsa:324 APC; APC regulator of WNT signaling pathway
· hsa04810 Regulation of actin cytoskeleton - Homo sapiens (human) (1)
hsa:324 APC; APC regulator of WNT signaling pathway
· hsa00760 Nicotinate and nicotinamide metabolism - Homo sapiens (human) (1)
hsa:23411 SIRT1; sirtuin 1
· hsa04140 Autophagy - animal - Homo sapiens (human) (1)
hsa:8897 MTMR3; myotubularin related protein 3
· hsa05220 Chronic myeloid leukemia - Homo sapiens (human) (1)
hsa:613 BCR; BCR activator of RhoGEF and GTPase
· hsa05135 Yersinia infection - Homo sapiens (human) (1)
hsa:4775 NFATC3; nuclear factor of activated T cells 3
· hsa04922 Glucagon signaling pathway - Homo sapiens (human) (1)
hsa:23411 SIRT1; sirtuin 1
· hsa04014 Ras signaling pathway - Homo sapiens (human) (1)
hsa:9462 RASAL2; RAS protein activator like 2
· hsa04213 Longevity regulating pathway - multiple species - Homo sapiens (human) (1)
hsa:23411 SIRT1; sirtuin 1
· hsa05417 Lipid and atherosclerosis - Homo sapiens (human) (1)
hsa:4775 NFATC3; nuclear factor of activated T cells 3
· hsa04662 B cell receptor signaling pathway - Homo sapiens (human) (1)
hsa:4775 NFATC3; nuclear factor of activated T cells 3
· hsa03015 mRNA surveillance pathway - Homo sapiens (human) (1)
hsa:28227 PPP2R3B; protein phosphatase 2 regulatory subunit B''beta
· hsa00562 Inositol phosphate metabolism - Homo sapiens (human) (1)
hsa:8897 MTMR3; myotubularin related protein 3
· hsa04211 Longevity regulating pathway - Homo sapiens (human) (1)
hsa:23411 SIRT1; sirtuin 1
· hsa04660 T cell receptor signaling pathway - Homo sapiens (human) (1)
hsa:4775 NFATC3; nuclear factor of activated T cells 3
· hsa04151 PI3K-Akt signaling pathway - Homo sapiens (human) (1)
hsa:28227 PPP2R3B; protein phosphatase 2 regulatory subunit B''beta
· hsa04261 Adrenergic signaling in cardiomyocytes - Homo sapiens (human) (1)
hsa:28227 PPP2R3B; protein phosphatase 2 regulatory subunit B''beta
· hsa04919 Thyroid hormone signaling pathway - Homo sapiens (human) (1)
hsa:29079 MED4; mediator complex subunit 4
· hsa05031 Amphetamine addiction - Homo sapiens (human) (1)
hsa:23411 SIRT1; sirtuin 1
· hsa03030 DNA replication - Homo sapiens (human) (1)
hsa:6742 SSBP1; single stranded DNA binding protein 1
· hsa04070 Phosphatidylinositol signaling system - Homo sapiens (human) (1)
hsa:8897 MTMR3; myotubularin related protein 3
· hsa04728 Dopaminergic synapse - Homo sapiens (human) (1)
hsa:28227 PPP2R3B; protein phosphatase 2 regulatory subunit B''beta
· hsa05210 Colorectal cancer - Homo sapiens (human) (1)
hsa:324 APC; APC regulator of WNT signaling pathway
· hsa04658 Th1 and Th2 cell differentiation - Homo sapiens (human) (1)
hsa:4775 NFATC3; nuclear factor of activated T cells 3

### Sheet: enrichment KEGG
#term ID	term description	observed gene count	background gene count	strength	false discovery rate	matching proteins in your network (IDs)	matching proteins in your network (labels)
hsa04310	Wnt signaling pathway	7	143	1.07	0.00016	9606.ENSP00000005340,9606.ENSP00000257430,9606.ENSP00000300659,9606.ENSP00000347672,9606.ENSP00000357040,9606.ENSP00000368169,9606.ENSP00000388910	DVL2,APC,NFATC3,VANGL1,VANGL2,DVL1,NFATC4
